# RNA methyltransferase CMTR-1 inhibition activates a GATA transcription factor-mediated protective immune response

**DOI:** 10.64898/2025.12.09.693339

**Authors:** Annesha Ghosh, Jogender Singh

## Abstract

Organisms can activate innate immunity not only by detecting pathogens but also by sensing disturbances to essential cellular processes. Such damage-based surveillance provides a means to identify cellular disruptions that prime host immunity even in the absence of infection. To uncover pathways that enhance immunity, we perform a forward genetic screen in *Caenorhabditis elegans* for mutants with elevated intestinal immune activation. This screen identifies a hypomorphic allele of the conserved mRNA cap 2’-O-methyltransferase *cmtr-1*, which strongly induces immune effector expression. Transcriptomic profiling reveals the broad activation of innate immune responses, and functional analyses demonstrate that this response requires the GATA transcription factor ELT-2. Notably, loss of *cmtr-1* increases resistance to *Pseudomonas aeruginosa*, indicating that reduced RNA cap methylation can elicit protective immunity. Together, these findings reveal a previously unrecognized mechanism of immune surveillance and demonstrate that perturbation of CMTR-1 serves as a danger signal, triggering an ELT-2-dependent protective immune response.
