## Supplementary material for "RNA methyltransferase CMTR-1 inhibition activates a GATA transcription factor-mediated protective immune response": Table S2

### Sheet: qRT-PCR primers
Gene name	Forward primer sequence (5’-3’)	Reverse primer sequence (5’-3’)
Pan-act	TCGGTATGGGACAGAAGGAC	CATCCCAGTTGGTGACGATA
F08G8.5	AGAAAGCTCAGCACTCGTCC	GGAAACCGTGGAGTCGGAAT
fbxa-30	TCGAAATTTACGGACCGCCA	TGAATCGAGCAGAGTGGGTG
F11D11.3	TCAGTTGCTTCGCTCAACAG	TGTGAAACGGTGCTTCAACAT
F20G2.5	TCCCATTTGGGCTGCAGATT	CGTTGGTCCTCCTTGTGGAA
dct-17	ACAACTCAGAGCCCTGGAAC	GTGGAGCCCGTTCGAGTAG
asp-12	CGCCAGTGCTCCACAAAATG	CCCAGAGATTCGCAGAACCA
gst-24	GCTCACGTCGAGTTTGAGGA	CGGAGAATTGCAGCGGATTG
clec-174	TACTTGGCAGTCTTCGCTCG	TCCCATTCCAAGAGACCAGA
clec-60	CTGCAGTCTGGATGGCAGAA	CGCAAGATGCCGTTTCACAA
gfp	TGCCATGCCCGAAGGTTATG	ACGTGTCTTGTAGTTCCCGTC

### Sheet: Cloning primers
Plasmid construct	Forward primer sequence (5’-3’)	Reverse primer sequence (5’-3’)
sur-5 promoter in pPD95_77	AGGAAGCTTCTTTCAATGCCTGTGTCTCG	GCGGTCGACTCTGAAAACAAAATGTAAAGTTC
cmtr-1 in sur-5p plasmid	GAGTCTAGAATGGCTGATCGAAAAAGCG	GGAGGATCCACAAGTACAGAGGGGCTTAA
cmtr-1 in vha-6p plasmid	GAGTCTAGAATGGCTGATCGAAAAAGCG	GGAGGATCCACAAGTACAGAGGGGCTTAA

### Sheet: Genotyping primers
Strain	Primer sequences (5’-3’)
cmtr-1(jsn21)_F	AACCAAAGTCGACCGAGGAC
cmtr-1(jsn21)_R	TCGTCGTATCCACCTTCCCA
pmk-1(km25)_F1	CGATCTCAGATGTTCTTTTCCACA
pmk-1(km25)_F2	TGCTGAATGTACTCGCTCGG
pmk-1(km25)_R1	TGGTCATCGTTGAGTCGCTG
hlh-30(tm1978)_F1	CGATTTCTGCTGCTGTTGGG
hlh-30(tm1978)_F2	CCGAACTTGAGACGACCTGAA
hlh-30(tm1978)_R1	CTGGCTCAGGACACTCTGGA
zip-2(tm4248)_F1	GCCGAGCAATCTCCACTACA
zip-2(tm4248)_F2	TTGCCTCTCCTTCTAACGCT
zip-2(tm4248)_R1	AGTTTTGCGCCCACGTGTTA
dbl-1(nk3)_F1	TCCCTGGTCCAATATTACGCT
dbl-1(nk3)_F2	ACGAGCCCTCTTTCGATTCTC
dbl-1(nk3)_R1	ATGAGGACCCGTGACACATT
kgb-1(km21)_F1	AGCAAAAATGAATCCGCCACT
kgb-1(km21)_F2	CGGGAAGTCATCATTGTGTCAG
kgb-1(km21)_R1	CACTTTACTGCAAATTATAGCCCCA
