## Supplementary material for "RNA methyltransferase CMTR-1 inhibition activates a GATA transcription factor-mediated protective immune response": Table S3

### Sheet: 2A,B,C
	Experiment #	Strain	Genotype	Diet	Mean survival (Hours)	# Deaths/total before censoring	Control for comparison	p value with respect to control	% Survival extension (compared to control)	Pathogen
Figure 2A	1	JIN810	clec-60p::gfp	E. coli OP50	52	85/90				Pseudomonas aeruginosa PA14
		JSJ21	cmtr-1(jsn21);clec-60p::gfp	E. coli OP50	64	83/90	clec-60p::gfp	p<0.001	23
	2	JIN810	clec-60p::gfp	E. coli OP50	48	96/101
		JSJ21	cmtr-1(jsn21);clec-60p::gfp	E. coli OP50	67	95/105	clec-60p::gfp	p<0.001	39.5
	3	JIN810	clec-60p::gfp	E. coli OP50	49	92/105
		JSJ21	cmtr-1(jsn21);clec-60p::gfp	E. coli OP50	58	105/105	clec-60p::gfp	p<0.001	18.3
Figure 2B,2C	1	N2	wild type	E. coli OP50	48	67/90				Pseudomonas aeruginosa PA14
		cmtr-1(jsn21)	cmtr-1(jsn21)	E. coli OP50	55	88/90	N2	p<0.001	14.5
		sur-5p::cmtr-1;cmtr-1(jsn21)	sur-5p::cmtr-1;cmtr-1(jsn21)	E. coli OP50	50	87/90	N2	ns	4.16
		vha-6p::cmtr-1;cmtr-1(jsn21)	vha-6p::cmtr-1;cmtr-1(jsn21)	E. coli OP50	45	90/90	N2	ns	-6.25
	2	N2	wild type	E. coli OP50	45	45/60
		cmtr-1(jsn21)	cmtr-1(jsn21)	E. coli OP50	55	90/90	N2	p<0.01	22.2
		sur-5p::cmtr-1;cmtr-1(jsn21)	sur-5p::cmtr-1;cmtr-1(jsn21)	E. coli OP50	51	90/90	N2	ns	13.3
		vha-6p::cmtr-1;cmtr-1(jsn21)	vha-6p::cmtr-1;cmtr-1(jsn21)	E. coli OP50	45	120/120	N2	ns	0
	3	N2	wild type	E. coli OP50	43	54/70
		cmtr-1(jsn21)	cmtr-1(jsn21)	E. coli OP50	54	86/86	N2	p<0.001	25.5
		sur-5p::cmtr-1;cmtr-1(jsn21)	sur-5p::cmtr-1;cmtr-1(jsn21)	E. coli OP50	47	90/90	N2	ns	9.3
		vha-6p::cmtr-1;cmtr-1(jsn21)	vha-6p::cmtr-1;cmtr-1(jsn21)	E. coli OP50	45	114/114	N2	ns	4.65

### Sheet: 2F,G
	Experiment #	Strain	Genotype	Diet	Mean survival (days)	# Deaths/total before censoring	Control for comparison	p value with respect to control	% Survival extension (compared to control)
Figure 2F	1	N2	wild type	live E. coli OP50	11	78/85
		cmtr-1(jsn21)	cmtr-1(jsn21)	live E. coli OP50	18	91/91	N2	p<0.001	63.6
	2	N2	wild type	live E. coli OP50	15	179/189
		cmtr-1(jsn21)	cmtr-1(jsn21)	live E. coli OP50	16.6	164/164	N2	p<0.001	10.6
	3	N2	wild type	live E. coli OP50	14.5	169/173
		cmtr-1(jsn21)	cmtr-1(jsn21)	live E. coli OP50	17	188/193	N2	p<0.001	17.2
Figure 2G	1	N2	wild type	dead E. coli OP50	26	95/99
		cmtr-1(jsn21)	cmtr-1(jsn21)	dead E. coli OP50	18.8	56/58	N2	p<0.001	-27.6
	2	N2	wild type	dead E. coli OP50	24.5	90/100
		cmtr-1(jsn21)	cmtr-1(jsn21)	dead E. coli OP50	22	80/85	N2	p<0.01	-10.2
	3	N2	wild type	dead E. coli OP50	26.5	92/97
		cmtr-1(jsn21)	cmtr-1(jsn21)	dead E. coli OP50	22.1	64/69	N2	p<0.001	-16.6

### Sheet: 4E,F
	Experiment #	Strain	Genotype	Diet	Mean survival (Hours)	# Deaths/total before censoring	Control for comparison	p value with respect to control	% Survival extension (compared to control)	Pathogen
Figure 4E	1	N2	wild type	E. coli OP50	37	78/90				Pseudomonas aeruginosa PA14
		cmtr-1(jsn21)	cmtr-1(jsn21)	E. coli OP50	43	96/99	N2	p<0.001	16.2
	2	N2	wild type	E. coli OP50	41	81/90
		cmtr-1(jsn21)	cmtr-1(jsn21)	E. coli OP50	47	100/105	N2	p<0.001	14.6
	3	N2	wild type	E. coli OP50	37	90/90
		cmtr-1(jsn21)	cmtr-1(jsn21)	E. coli OP50	45	90/90	N2	p<0.001	21.6
Figure 4F	1	zip-2(tm4248)	zip-2(tm4248)	E. coli OP50	31	78/90				Pseudomonas aeruginosa PA14
		zip-2(tm4248);cmtr-1(jsn21)	zip-2(tm4248);cmtr-1(jsn21)	E. coli OP50	34	87/90	zip-2(tm4248)	ns	9.6
	2	zip-2(tm4248)	zip-2(tm4248)	E. coli OP50	32	90/90
		zip-2(tm4248);cmtr-1(jsn21)	zip-2(tm4248);cmtr-1(jsn21)	E. coli OP50	37	90/90	zip-2(tm4248)	p<0.01	15.6
	3	zip-2(tm4248)	zip-2(tm4248)	E. coli OP50	33	90/90
		zip-2(tm4248);cmtr-1(jsn21)	zip-2(tm4248);cmtr-1(jsn21)	E. coli OP50	44	90/90	zip-2(tm4248)	p<0.001	33.3

### Sheet: 6C
	Experiment #	Strain	Genotype	Diet	Mean survival (Hours)	# Deaths/total before censoring	Control for comparison	p value with respect to control	% Survival extension (compared to control)	Pathogen
Figure 6C	1	N2	wild type	EV	50	88/90				Pseudomonas aeruginosa PA14
		N2	wild type	elt-2	40	90/90	EV	p<0.001	-20
		cmtr-1(jsn21)	cmtr-1(jsn21)	EV	63	90/90
		cmtr-1(jsn21)	cmtr-1(jsn21)	elt-2	38	90/90	EV	p<0.001	-39.6
	2	N2	wild type	EV	50	81/90				Pseudomonas aeruginosa PA14
		N2	wild type	elt-2	35	90/90	EV	p<0.001	-30
		cmtr-1(jsn21)	cmtr-1(jsn21)	EV	61.5	92/92
		cmtr-1(jsn21)	cmtr-1(jsn21)	elt-2	34	60/60	EV	p<0.001	-44.7
	3	N2	wild type	EV	50	90/90				Pseudomonas aeruginosa PA14
		N2	wild type	elt-2	34	90/90	EV	p<0.001	-32
		cmtr-1(jsn21)	cmtr-1(jsn21)	EV	57	90/90
		cmtr-1(jsn21)	cmtr-1(jsn21)	elt-2	38	90/90	EV	p<0.001	-33.3

### Sheet: S2A,B
	Experiment #	Strain	Genotype	Diet	Mean survival (Hours)	# Deaths/total before censoring	Control for comparison	p value with respect to control	% Survival extension (compared to control)	Pathogen
Figure S2A	1	N2	wild type	E. coli OP50	3	90/90				Pseudomonas aeruginosa PA14 (fast-killing)
		cmtr-1(jsn21)	cmtr-1(jsn21)	E. coli OP50	5	90/90	N2	p<0.05	66.6
	2	N2	wild type	E. coli OP50	3.8	90/90
		cmtr-1(jsn21)	cmtr-1(jsn21)	E. coli OP50	8	90/90	N2	p<0.01	110
	3	N2	wild type	E. coli OP50	2	90/90
		cmtr-1(jsn21)	cmtr-1(jsn21)	E. coli OP50	6	90/90	N2	p<0.001	200
Figure S2B	1	N2	wild type	EV	48	85/90				Pseudomonas aeruginosa PA14 (slow-killing)
		N2	wild type	cmtr-1	72	89/90	EV	p<0.001	50
	2	N2	wild type	EV	51	79/90
		N2	wild type	cmtr-1	74	87/90	EV	p<0.001	45
	3	N2	wild type	EV	45	87/90
		N2	wild type	cmtr-1	72	86/90	EV	p<0.001	60

### Sheet: S2C,D,E,F
	Experiment #	Strain	Genotype	Diet	Mean survival (days)	# Deaths/total before censoring	Control for comparison	p value with respect to control	% Survival extension (compared to control)
Figure 2C,D	1	N2	wild type	live E. coli OP50	8.5	81/92
		cmtr-1(jsn21)	cmtr-1(jsn21)	live E. coli OP50	7	97/97	N2	p<0.05	-17.6
	2	N2	wild type	live E. coli OP50	7.5	64/93
		cmtr-1(jsn21)	cmtr-1(jsn21)	live E. coli OP50	7.5	90/100	N2	ns	0
Figure 2E,F	1	N2	wild type	dead E. coli OP50	13	73/82
		cmtr-1(jsn21)	cmtr-1(jsn21)	dead E. coli OP50	5	78/78	N2	p<0.001	-61.5
	2	N2	wild type	dead E. coli OP50	11	63/75
		cmtr-1(jsn21)	cmtr-1(jsn21)	dead E. coli OP50	5	66/69	N2	p<0.001	-54.5

### Sheet: S4A,B
	Experiment #	Strain	Genotype	Diet	Mean survival (Hours)	# Deaths/total before censoring	Control for comparison	p value with respect to control	% Survival extension (compared to control)	Pathogen
Figure S4A	1	N2	wild type	EV	44	80/90				Pseudomonas aeruginosa PA14
		N2	wild type	ifg-1	66	82/90	EV	p<0.001	50
		N2	wild type	eif-2α	64	81/82	EV	p<0.001	45.4
	2	N2	wild type	EV	52	87/90
		N2	wild type	ifg-1	70	89/90	EV	p<0.001	34.6
		N2	wild type	eif-2α	78	90/90	EV	p<0.001	50
	3	N2	wild type	EV	44	90/90
		N2	wild type	ifg-1	66	90/90	EV	p<0.001	50
		N2	wild type	eif-2α	66	90/90	EV	p<0.001	50
Figure S4B	1	cmtr-1(jsn21)	cmtr-1(jsn21)	EV	56	84/90				Pseudomonas aeruginosa PA14
		cmtr-1(jsn21)	cmtr-1(jsn21)	ifg-1	58	85/90	EV	ns	3.5
		cmtr-1(jsn21)	cmtr-1(jsn21)	eif-2α	58	87/90	EV	ns	3.5
	2	cmtr-1(jsn21)	cmtr-1(jsn21)	EV	58	85/90
		cmtr-1(jsn21)	cmtr-1(jsn21)	ifg-1	58	84/90	EV	ns	0
		cmtr-1(jsn21)	cmtr-1(jsn21)	eif-2α	70	85/90	EV	p<0.05	20
	3	cmtr-1(jsn21)	cmtr-1(jsn21)	EV	56	90/90
		cmtr-1(jsn21)	cmtr-1(jsn21)	ifg-1	66	89/90	EV	ns	17.8
		cmtr-1(jsn21)	cmtr-1(jsn21)	eif-2α	60	90/90	EV	ns	7.14
